# The gastric mucosa of Atlantic salmon (*Salmo salar*) is abundant in highly active chitinases

**DOI:** 10.1101/2022.05.10.491315

**Authors:** Matilde Mengkrog Holen, Tina Rise Tuveng, Matthew Peter Kent, Gustav Vaaje-Kolstad

**Affiliations:** Center for Integrative Genetics, Department of Animal and Aquacultural Sciences, Faculty of Biosciences, Norwegian University of Life Sciences, Ås, Norway; Faculty of Chemistry, Biotechnology and Food Science, Norwegian University of Life Sciences, Ås, Norway

**Keywords:** chitin, chitinase, gastric mucosa, Atlantic salmon

## Abstract

The Atlantic salmon (*Salmo salar*) genome contains 10 chitinase encoding genes, but little is known about the function of these chitinases. We show that the protein products of three genes, the family 18 glycoside hydrolase (GH18) chitinases Chia.3, Chia.4, and Chia.7 are secreted in the stomach mucosa and are amongst the most abundant proteins in this matrix. Chia.3 and Chia.4, sharing 95% sequence identity, were not possible to separate by standard chromatographic methods and were thus purified as a chitinase pair. Biochemical analysis revealed chitinolytic activity towards β-chitin for up to 24 hours at pH 2-6. Further *in vitro* analysis showed that this chitinase pair efficiently degraded various chitin-containing substrates to chitobiose (GlcNAc_2_) suggesting that Atlantic salmon has the potential to utilize novel chitin-containing feed sources.
