## Supplementary Table 2 for "The gastric mucosa of Atlantic salmon (*Salmo salar*) is abundant in highly active chitinases"

### Sheet: Ark2
Column1	Column2	Column3	Column4	Column5
Salmon	stddev Salmon	Majority protein IDs	Fasta headers	Mol. weight [kDa]
#!{Type}E	N	T	T	T
33.2615699768066	0,843765534535997	A0A1S3L8D8	tr|A0A1S3L8D8|A0A1S3L8D8_SALSA Chitinase OS=Salmo salar OX=8030 GN=LOC106565088 PE=3 SV=1	52.379
32.631160736084	0,0577355903091798	A0A1S3L3A7;A0A1S3S0M7	tr|A0A1S3L3A7|A0A1S3L3A7_SALSA actin, cytoplasmic 1-like OS=Salmo salar OX=8030 GN=LOC106564005 PE=3 SV=1;tr|A0A1S3S0M7|A0A1S3S0M7_SALSA actin, non-muscle 6.2 OS=Salmo salar OX=8030 GN=LOC106606192 PE=3 SV=1	41.766
32.3442878723145	0,593517074064193	A0A1S3L9R8	tr|A0A1S3L9R8|A0A1S3L9R8_SALSA keratin, type II cytoskeletal 8-like OS=Salmo salar OX=8030 GN=LOC106565226 PE=3 SV=1	55.206
32.3036041259766	0,545714607556456	A0A1S3NDX6;A0A1S3NDS5;A0A1S3R015;A0A1S3NDY2;A0A1S3NDU4	tr|A0A1S3NDX6|A0A1S3NDX6_SALSA pepsin A-like isoform X1 OS=Salmo salar OX=8030 GN=LOC106578899 PE=3 SV=1;tr|A0A1S3NDS5|A0A1S3NDS5_SALSA pepsin A-like isoform X2 OS=Salmo salar OX=8030 GN=LOC106578899 PE=3 SV=1;tr|A0A1S3R015|A0A1S3R015_SALSA pepsin A-like O	41.036
31.5719947814941	0,229723484788766	B5X6F1;A0A1S3SNZ4;A0A1S3R231;A0A1S3R2S5	tr|B5X6F1|B5X6F1_SALSA Creatine kinase OS=Salmo salar OX=8030 GN=KCRT PE=2 SV=1;tr|A0A1S3SNZ4|A0A1S3SNZ4_SALSA Creatine kinase OS=Salmo salar OX=8030 GN=kcrt PE=3 SV=1;tr|A0A1S3R231|A0A1S3R231_SALSA Creatine kinase OS=Salmo salar OX=8030 GN=ckb PE=3 SV=1;t	42.742
31.5664577484131	0,527637949898654	A0A1S3MFN1	tr|A0A1S3MFN1|A0A1S3MFN1_SALSA Chitinase OS=Salmo salar OX=8030 GN=LOC106572401 PE=3 SV=1	53.844
31.3288116455078	0,639784594245498	A0A1S3L929	tr|A0A1S3L929|A0A1S3L929_SALSA keratin, type I cytoskeletal 13-like OS=Salmo salar OX=8030 GN=LOC106564958 PE=3 SV=1	47.457
31.1028938293457	2,14188200263234	B5XD42	tr|B5XD42|B5XD42_SALSA Hemoglobin subunit beta OS=Salmo salar OX=8030 GN=HBB PE=2 SV=1	16.095
30.8073196411133	0,196479925973921	A0A1S3SWU6	tr|A0A1S3SWU6|A0A1S3SWU6_SALSA ES1 protein homolog, mitochondrial-like OS=Salmo salar OX=8030 GN=LOC106612300 PE=4 SV=1	24.071
30.8047103881836	0,717832462440629	A0A1S3L8T9	tr|A0A1S3L8T9|A0A1S3L8T9_SALSA Chitinase OS=Salmo salar OX=8030 GN=LOC106565087 PE=3 SV=1	53.263
30.0362796783447	0,439460755426557	A0A1S3SCC1	tr|A0A1S3SCC1|A0A1S3SCC1_SALSA protein S100-P OS=Salmo salar OX=8030 GN=s100p PE=4 SV=1	10.031
29.9450836181641	0,0413511160110084	A0A1S3MIE3	tr|A0A1S3MIE3|A0A1S3MIE3_SALSA pepsin A-like OS=Salmo salar OX=8030 GN=LOC106572851 PE=3 SV=1	40.481
29.8521347045898	1,69301530244745	B5X6A6	tr|B5X6A6|B5X6A6_SALSA Cystatin OS=Salmo salar OX=8030 GN=CYT PE=2 SV=1	14.471
29.2976722717285	1,06180445955158	A0A1S3RXJ0;A0A1S3N8C0	tr|A0A1S3RXJ0|A0A1S3RXJ0_SALSA Sodium/potassium-transporting ATPase subunit alpha OS=Salmo salar OX=8030 GN=LOC106605632 PE=3 SV=1;tr|A0A1S3N8C0|A0A1S3N8C0_SALSA Sodium/potassium-transporting ATPase subunit alpha OS=Salmo salar OX=8030 GN=LOC106577750 PE=3	114.36
29.123176574707	0,915368858194763	B9ENV9	tr|B9ENV9|B9ENV9_SALSA Fish-egg lectin OS=Salmo salar OX=8030 GN=FEL PE=2 SV=1	27.708
29.0923175811768	2,2120337266781	A0A1S3PXG0	tr|A0A1S3PXG0|A0A1S3PXG0_SALSA IgGFc-binding protein-like OS=Salmo salar OX=8030 GN=LOC106588158 PE=4 SV=1	122.29
29.0314750671387	0,163486613849394	A0A1S3MVJ3	tr|A0A1S3MVJ3|A0A1S3MVJ3_SALSA ATP synthase subunit beta OS=Salmo salar OX=8030 GN=LOC100196679 PE=3 SV=1	55.095
28.9466724395752	1,21846979869611	A0A1S3Q8Z2	tr|A0A1S3Q8Z2|A0A1S3Q8Z2_SALSA Carbonic anhydrase OS=Salmo salar OX=8030 GN=LOC106590208 PE=3 SV=1	28.31
28.8557395935059	0,636424156010262	C0H808	tr|C0H808|C0H808_SALSA Tubulin beta chain OS=Salmo salar OX=8030 GN=TBB1 PE=2 SV=1	49.786
28.8043174743652	0,388321506041669	B5DGE8;A0A1S3P0L0	tr|B5DGE8|B5DGE8_SALSA Tubulin alpha chain OS=Salmo salar OX=8030 GN=tuba8l2 PE=2 SV=1;tr|A0A1S3P0L0|A0A1S3P0L0_SALSA Tubulin alpha chain OS=Salmo salar OX=8030 GN=LOC106582505 PE=3 SV=1	50.157
28.8030548095703	1,38344838600887	A0A1S3L7U2	tr|A0A1S3L7U2|A0A1S3L7U2_SALSA calpain-2 catalytic subunit-like OS=Salmo salar OX=8030 GN=LOC106565007 PE=3 SV=1	78.961
28.6952896118164	0,676904012368853	A0A1S3Q9J0	tr|A0A1S3Q9J0|A0A1S3Q9J0_SALSA leukocyte elastase inhibitor-like OS=Salmo salar OX=8030 GN=LOC106590292 PE=3 SV=1	42.522
28.6525249481201	0,156847558121391	A0A1S3R1S1;P80426;A0A1S2WYW0;P80429	tr|A0A1S3R1S1|A0A1S3R1S1_SALSA Serotransferrin OS=Salmo salar OX=8030 GN=trf PE=3 SV=1;sp|P80426|TRFE1_SALSA Serotransferrin-1 OS=Salmo salar OX=8030 GN=tf1 PE=1 SV=1;tr|A0A1S2WYW0|A0A1S2WYW0_SALSA Serotransferrin OS=Salmo salar OX=8030 GN=trf PE=3 SV=1;sp	75.234
28.5228385925293	0,180314333173247	C0H8P8;C0H820;A0A1S3PK89;A0A1S3L755	tr|C0H8P8|C0H8P8_SALSA Malate dehydrogenase OS=Salmo salar OX=8030 GN=MDHC PE=2 SV=1;tr|C0H820|C0H820_SALSA Malate dehydrogenase OS=Salmo salar OX=8030 GN=MDHC PE=2 SV=1;tr|A0A1S3PK89|A0A1S3PK89_SALSA Malate dehydrogenase OS=Salmo salar OX=8030 GN=LOC10658	36.381
28.3307571411133	0,646498938678306	A0A1S3PQV6	tr|A0A1S3PQV6|A0A1S3PQV6_SALSA Hemopexin OS=Salmo salar OX=8030 GN=LOC106586883 PE=3 SV=1	50.949
28.2897262573242	0,319859753548562	A0A1S3LBJ0	tr|A0A1S3LBJ0|A0A1S3LBJ0_SALSA 2-phospho-D-glycerate hydro-lyase OS=Salmo salar OX=8030 GN=LOC106565361 PE=3 SV=1	47.1
28.0413494110107	1,065240268077	C0HAL2;B5DG10;C0H9C3	tr|C0HAL2|C0HAL2_SALSA Elongation factor 1-alpha OS=Salmo salar OX=8030 GN=EF1A2 PE=2 SV=1;tr|B5DG10|B5DG10_SALSA Elongation factor 1-alpha OS=Salmo salar OX=8030 GN=ef1a PE=2 SV=1;tr|C0H9C3|C0H9C3_SALSA Elongation factor 1-alpha OS=Salmo salar OX=8030 GN=	50.184
27.9649047851563	0,222994269559828	A0A1S3NY23	tr|A0A1S3NY23|A0A1S3NY23_SALSA uncharacterized protein LOC106582077 OS=Salmo salar OX=8030 GN=LOC106582077 PE=4 SV=1	43.619
27.8779201507568	0,153668084020296	B9ELH2;M4V3K3	tr|B9ELH2|B9ELH2_SALSA Cofilin-2 OS=Salmo salar OX=8030 GN=COF2 PE=2 SV=1;tr|M4V3K3|M4V3K3_SALSA Cofilin-2 OS=Salmo salar OX=8030 GN=cof2 PE=2 SV=1	18.869
27.7670364379883	1,66893562778142	A0A1S3LHE4;B5DGB9	tr|A0A1S3LHE4|A0A1S3LHE4_SALSA 14-3-3 protein beta/alpha-2 OS=Salmo salar OX=8030 GN=LOC106566654 PE=3 SV=1;tr|B5DGB9|B5DGB9_SALSA 14-3-3 protein beta/alpha-2 OS=Salmo salar OX=8030 GN=ywhab2 PE=2 SV=1	27.503
27.6609573364258	0,528504084517226	B5XA15	tr|B5XA15|B5XA15_SALSA 40S ribosomal protein S4 OS=Salmo salar OX=8030 GN=RS4 PE=2 SV=1	29.447
27.653450012207	1,4467683878696	A0A1S3KNF5	tr|A0A1S3KNF5|A0A1S3KNF5_SALSA Creatine kinase OS=Salmo salar OX=8030 GN=LOC106561094 PE=3 SV=1	46.321
27.5743713378906	0,0413929256847312	A0A1S3R0U0	tr|A0A1S3R0U0|A0A1S3R0U0_SALSA histone H3-like OS=Salmo salar OX=8030 GN=LOC106599169 PE=3 SV=1	12.834
27.5684471130371	0,101237404472744	B5XFE9;A0A1S3MNF1;A0A1S3QX55;A0A1S3MWG7	tr|B5XFE9|B5XFE9_SALSA Tubulin alpha chain OS=Salmo salar OX=8030 GN=TBA1A PE=2 SV=1;tr|A0A1S3MNF1|A0A1S3MNF1_SALSA Tubulin alpha chain OS=Salmo salar OX=8030 GN=tba1a PE=3 SV=1;tr|A0A1S3QX55|A0A1S3QX55_SALSA Tubulin alpha chain OS=Salmo salar OX=8030 GN=L	50.018
27.3543262481689	0,398324103632206	B5DGL3;A0A1S3P5Q0	tr|B5DGL3|B5DGL3_SALSA Triosephosphate isomerase OS=Salmo salar OX=8030 GN=tpi1b PE=2 SV=1;tr|A0A1S3P5Q0|A0A1S3P5Q0_SALSA Triosephosphate isomerase OS=Salmo salar OX=8030 GN=LOC106583351 PE=3 SV=1	26.571
27.312671661377	0,424860335034942	C0H9I1	tr|C0H9I1|C0H9I1_SALSA Fructose-bisphosphate aldolase OS=Salmo salar OX=8030 GN=ALDOA PE=2 SV=1	39.767
27.1667556762695	0,182236229465344	A0A1S3SEJ7;A0A1S3NA50	tr|A0A1S3SEJ7|A0A1S3SEJ7_SALSA Protein NDRG2 OS=Salmo salar OX=8030 GN=LOC106608986 PE=3 SV=1;tr|A0A1S3NA50|A0A1S3NA50_SALSA Protein NDRG2 OS=Salmo salar OX=8030 GN=LOC106577998 PE=3 SV=1	40.736
27.0872383117676	0,409736688306562	A0A1S3N1G0	tr|A0A1S3N1G0|A0A1S3N1G0_SALSA Staphylococcal nuclease domain-containing protein OS=Salmo salar OX=8030 GN=snd1 PE=4 SV=1	107.87
26.9856185913086	0,573922137041728	A0A1S3PT89;A0A1S3PUG3;A0A1S3PT31	tr|A0A1S3PT89|A0A1S3PT89_SALSA Pyruvate kinase OS=Salmo salar OX=8030 GN=LOC106587214 PE=3 SV=1;tr|A0A1S3PUG3|A0A1S3PUG3_SALSA Pyruvate kinase OS=Salmo salar OX=8030 GN=LOC106587214 PE=3 SV=1;tr|A0A1S3PT31|A0A1S3PT31_SALSA Pyruvate kinase OS=Salmo salar OX	69.284
26.9510059356689	0,724760377510081	C0H9U3	tr|C0H9U3|C0H9U3_SALSA 6-phosphogluconate dehydrogenase, decarboxylating OS=Salmo salar OX=8030 GN=6PGD PE=2 SV=1	53.102
26.9464836120605	0,238537675580137	B5XBH3	tr|B5XBH3|B5XBH3_SALSA Apolipoprotein A-I OS=Salmo salar OX=8030 GN=APOA1 PE=2 SV=1	29.684
26.7047309875488	0,0154817175698097	A0A1S3S744;Q9W6K6	tr|A0A1S3S744|A0A1S3S744_SALSA heat shock protein HSP 90-beta isoform X1 OS=Salmo salar OX=8030 GN=hs90b PE=3 SV=1;tr|Q9W6K6|Q9W6K6_SALSA Heat shock protein 90-beta 1 OS=Salmo salar OX=8030 GN=hsp90 beta PE=2 SV=1	82.688
26.6971740722656	0,878897602731526	A0A1S3PWX4;B9EM17;A0A1S3PW39	tr|A0A1S3PWX4|A0A1S3PWX4_SALSA Transaldolase OS=Salmo salar OX=8030 GN=LOC106587651 PE=3 SV=1;tr|B9EM17|B9EM17_SALSA Transaldolase OS=Salmo salar OX=8030 GN=TALDO PE=2 SV=1;tr|A0A1S3PW39|A0A1S3PW39_SALSA Transaldolase OS=Salmo salar OX=8030 GN=LOC106587773	37.838
26.5946979522705	0,25848846153062	C0H8B9	tr|C0H8B9|C0H8B9_SALSA Creatine kinase OS=Salmo salar OX=8030 GN=KCRT PE=2 SV=1	42.708
26.5931606292725	0,783054481450766	C0HBD9;B5X1W2;A0A1S3T5F4;A0A1S3PAT0	tr|C0HBD9|C0HBD9_SALSA Elongation factor 2 OS=Salmo salar OX=8030 GN=EF2 PE=2 SV=1;tr|B5X1W2|B5X1W2_SALSA Elongation factor 2 OS=Salmo salar OX=8030 GN=EF2 PE=2 SV=1;tr|A0A1S3T5F4|A0A1S3T5F4_SALSA elongation factor 2-like isoform X2 OS=Salmo salar OX=8030	95.61
26.5922565460205	0,437506734409615	A0A1S3T143;A0A1S3T144;B5X3U6	tr|A0A1S3T143|A0A1S3T143_SALSA heat shock cognate 70 kDa protein-like isoform X1 OS=Salmo salar OX=8030 GN=LOC106613013 PE=3 SV=1;tr|A0A1S3T144|A0A1S3T144_SALSA heat shock cognate 70 kDa protein-like isoform X2 OS=Salmo salar OX=8030 GN=LOC106613013 PE=3 S	70.866
26.5789222717285	0,340686800679868	A0A1S3KR74	tr|A0A1S3KR74|A0A1S3KR74_SALSA Metalloendopeptidase OS=Salmo salar OX=8030 GN=LOC106561547 PE=4 SV=1	29.021
26.3614273071289	0,659435660947634	B5XG76	tr|B5XG76|B5XG76_SALSA Glyceraldehyde-3-phosphate dehydrogenase OS=Salmo salar OX=8030 GN=G3P PE=2 SV=1	35.892
26.3015880584717	0,346523970611233	B5XDA7	tr|B5XDA7|B5XDA7_SALSA 60S ribosomal protein L23a OS=Salmo salar OX=8030 GN=RL23A PE=2 SV=1	17.7
26.0710887908936	0,149171521046366	A0A1S3LFK6;A0A1S3LFY4;A0A1S3LFJ9;A0A1S3LFK7;A0A1S3LFK2;A0A1S3LFX9;A0A1S3LGS3;A0A1S3LFK5	tr|A0A1S3LFK6|A0A1S3LFK6_SALSA filamin-A isoform X7 OS=Salmo salar OX=8030 GN=LOC100380643 PE=3 SV=1;tr|A0A1S3LFY4|A0A1S3LFY4_SALSA filamin-A isoform X6 OS=Salmo salar OX=8030 GN=LOC100380643 PE=3 SV=1;tr|A0A1S3LFJ9|A0A1S3LFJ9_SALSA filamin-A isoform X4 OS	267.37
26.037353515625	0,0445084207266564	A0A1S3PFY6	tr|A0A1S3PFY6|A0A1S3PFY6_SALSA putative aminopeptidase W07G4.4 OS=Salmo salar OX=8030 GN=LOC106585072 PE=3 SV=1	57.204
25.8829860687256	0,204457249738308	B5X7J4	tr|B5X7J4|B5X7J4_SALSA 60S ribosomal protein L3 OS=Salmo salar OX=8030 GN=RL3 PE=2 SV=1	46.175
25.8802642822266	0,480382953403009	A0A1S3MUF1	tr|A0A1S3MUF1|A0A1S3MUF1_SALSA uncharacterized protein LOC106575147 OS=Salmo salar OX=8030 GN=LOC106575147 PE=4 SV=1	13.624
25.849573135376	0,681405002113273	A0A1S3M923	tr|A0A1S3M923|A0A1S3M923_SALSA ezrin OS=Salmo salar OX=8030 GN=ezr PE=4 SV=1	70.058
25.8040332794189	0,748438185320791	A0A1S3SYH8;A0A1S3SYG9;A0A1S3SYH2;A0A1S3SYG7;A0A1S3SYH7;A0A1S3SYH4;A0A1S3SYI2	tr|A0A1S3SYH8|A0A1S3SYH8_SALSA alpha-actinin-4 isoform X6 OS=Salmo salar OX=8030 GN=LOC106612603 PE=3 SV=1;tr|A0A1S3SYG9|A0A1S3SYG9_SALSA alpha-actinin-4 isoform X5 OS=Salmo salar OX=8030 GN=LOC106612603 PE=3 SV=1;tr|A0A1S3SYH2|A0A1S3SYH2_SALSA alpha-actin	103.3
25.7665977478027	2,47727444975954	A0A1S3S3V4;A0A1S3S3W2	tr|A0A1S3S3V4|A0A1S3S3V4_SALSA myosin-9 isoform X2 OS=Salmo salar OX=8030 GN=LOC100380669 PE=3 SV=1;tr|A0A1S3S3W2|A0A1S3S3W2_SALSA myosin-9 isoform X1 OS=Salmo salar OX=8030 GN=LOC100380669 PE=3 SV=1	226.69
25.7104835510254	0,168157159013977	B5DGE0	tr|B5DGE0|B5DGE0_SALSA Adenosylhomocysteinase OS=Salmo salar OX=8030 GN=ahcy PE=2 SV=1	47.969
25.6040477752686	1,07158193751554	A0A1S3LBJ3	tr|A0A1S3LBJ3|A0A1S3LBJ3_SALSA uncharacterized protein LOC106565579 OS=Salmo salar OX=8030 GN=LOC106565579 PE=4 SV=1	19.404
25.4926586151123	0,388139979007646	A0A1S3SE59	tr|A0A1S3SE59|A0A1S3SE59_SALSA Coatomer subunit gamma OS=Salmo salar OX=8030 GN=LOC106608919 PE=3 SV=1	97.518
25.2566528320313	0,94255353518167	A0A1S3P7L9;A0A1S3P7E6;A0A1S3P7K6;A0A1S3P7S9;A0A1S3P7G3;A0A1S3P7T7;A0A1S3P7Z4;A0A1S3P7I4;A0A1S3P7I6;A0A1S3P7R5;A0A1S3P7F0;A0A1S3P7E2;A0A1S3P7D1;A0A1S3P7K1;A0A1S3P7M8;A0A1S3P7A3;A0A1S3P7L0;A0A1S3P7B1;A0A1S3P7P3;A0A1S3P7S4;A0A1S3P805;A0A1S3P7Q8;A0A1S3P7R0;A0A1S3P7V2;A0A1S3P7W7;A0A1S3P7Y7;A0A1S3P7W3;A0A1S3P7X3;A0A1S3P7X9;A0A1S3P824;A0A1S3P828;A0A1S3P836	tr|A0A1S3P7L9|A0A1S3P7L9_SALSA plectin-like isoform X14 OS=Salmo salar OX=8030 GN=LOC106583613 PE=4 SV=1;tr|A0A1S3P7E6|A0A1S3P7E6_SALSA plectin-like isoform X7 OS=Salmo salar OX=8030 GN=LOC106583613 PE=4 SV=1;tr|A0A1S3P7K6|A0A1S3P7K6_SALSA plectin-like iso	528.85
25.0907211303711	0,0840549772718224	B5XA77;A0A1S3SSZ8	tr|B5XA77|B5XA77_SALSA S-(hydroxymethyl)glutathione dehydrogenase OS=Salmo salar OX=8030 GN=ADHX PE=2 SV=1;tr|A0A1S3SSZ8|A0A1S3SSZ8_SALSA S-(hydroxymethyl)glutathione dehydrogenase OS=Salmo salar OX=8030 GN=LOC106611602 PE=3 SV=1	39.98
25.0214996337891	0,400350553781466	B5X4K4	tr|B5X4K4|B5X4K4_SALSA L-lactate dehydrogenase OS=Salmo salar OX=8030 GN=LDHB PE=2 SV=1	36.27
24.9941215515137	0,000548920555005884	B5X6E1	tr|B5X6E1|B5X6E1_SALSA Proteasome activator complex subunit 2 OS=Salmo salar OX=8030 GN=PSME2 PE=2 SV=1	27.876
24.9901313781738	0,0712490788202723	B5XB51	tr|B5XB51|B5XB51_SALSA Triosephosphate isomerase OS=Salmo salar OX=8030 GN=TPIS PE=2 SV=1	26.627
24.9724731445313	0,826875312012561	C0HBL8;A0A1S3MSM1;A0A1S3QNY6	tr|C0HBL8|C0HBL8_SALSA Pyruvate kinase OS=Salmo salar OX=8030 GN=KPYK PE=2 SV=1;tr|A0A1S3MSM1|A0A1S3MSM1_SALSA Pyruvate kinase OS=Salmo salar OX=8030 GN=LOC106574626 PE=3 SV=1;tr|A0A1S3QNY6|A0A1S3QNY6_SALSA Pyruvate kinase OS=Salmo salar OX=8030 GN=LOC1065	57.25
24.9713973999023	0,120904135512291	B5XB02	tr|B5XB02|B5XB02_SALSA Chymotrypsin B OS=Salmo salar OX=8030 GN=CTRB PE=2 SV=1	28.341
24.9494380950928	0,224989992594795	B5DGQ3	tr|B5DGQ3|B5DGQ3_SALSA Eukaryotic translation initiation factor 5A OS=Salmo salar OX=8030 GN=LOC101448018 PE=2 SV=1	17.027
24.895622253418	0,315931427738509	A0A1S3Q831;B5X249;C0HBB6	tr|A0A1S3Q831|A0A1S3Q831_SALSA enoyl-CoA delta isomerase 2, mitochondrial-like isoform X2 OS=Salmo salar OX=8030 GN=LOC106590083 PE=4 SV=1;tr|B5X249|B5X249_SALSA Peroxisomal 3,2-trans-enoyl-CoA isomerase OS=Salmo salar OX=8030 GN=PECI PE=2 SV=1;tr|C0HBB6|C	35.791
24.8723545074463	0,393866618556484	B5XCY4;A0A1S3P1I0	tr|B5XCY4|B5XCY4_SALSA 14-3-3 protein beta/alpha-1 OS=Salmo salar OX=8030 GN=143B1 PE=2 SV=1;tr|A0A1S3P1I0|A0A1S3P1I0_SALSA 14-3-3 protein beta/alpha-1 OS=Salmo salar OX=8030 GN=LOC106582657 PE=3 SV=1	27.588
24.8612289428711	0,10418700951893	B5X856;A0A1S3SZ07;B5X6W1	tr|B5X856|B5X856_SALSA Calpain small subunit 1 OS=Salmo salar OX=8030 GN=CPNS1 PE=2 SV=1;tr|A0A1S3SZ07|A0A1S3SZ07_SALSA calpain small subunit 1-like OS=Salmo salar OX=8030 GN=LOC106612687 PE=4 SV=1;tr|B5X6W1|B5X6W1_SALSA Calpain small subunit 1 OS=Salmo sa	24.648
24.856595993042	0,0922584679065772	A0A1S3PEV5;A0A1S3NMQ4;A0A1S3PFF4;A0A1S3NNC7;A0A1S3NMT1;A0A1S3PEM1;A0A1S3PEU4;A0A1S3NMP9;A0A1S3PEV0	tr|A0A1S3PEV5|A0A1S3PEV5_SALSA AP complex subunit beta OS=Salmo salar OX=8030 GN=LOC106584973 PE=3 SV=1;tr|A0A1S3NMQ4|A0A1S3NMQ4_SALSA AP complex subunit beta OS=Salmo salar OX=8030 GN=LOC106580331 PE=3 SV=1;tr|A0A1S3PFF4|A0A1S3PFF4_SALSA AP complex subuni	106.23
24.8134613037109	0,464680102002605	C0H9M4	tr|C0H9M4|C0H9M4_SALSA Glucose-6-phosphate isomerase OS=Salmo salar OX=8030 GN=G6PI PE=2 SV=1	62.097
24.7846641540527	0,36058011317701	A0A1S3N3K4;A0A1S3NHJ9;C0HAF2	tr|A0A1S3N3K4|A0A1S3N3K4_SALSA Eukaryotic translation initiation factor 3 subunit L OS=Salmo salar OX=8030 GN=LOC106576896 PE=3 SV=1;tr|A0A1S3NHJ9|A0A1S3NHJ9_SALSA Eukaryotic translation initiation factor 3 subunit L OS=Salmo salar OX=8030 GN=if3ei PE=3 SV	67.332
24.7779273986816	0,313218870748887	Q2V6Q7;B5XC58	tr|Q2V6Q7|Q2V6Q7_SALSA Anterior gradient-2-like protein 2 OS=Salmo salar OX=8030 GN=LOC100136469 PE=2 SV=1;tr|B5XC58|B5XC58_SALSA Anterior gradient protein 2 homolog OS=Salmo salar OX=8030 GN=AGR2 PE=2 SV=1	19.525
24.7233924865723	1,09018454492388	A0A1S3M2P2	tr|A0A1S3M2P2|A0A1S3M2P2_SALSA Adenylate kinase 2, mitochondrial OS=Salmo salar OX=8030 GN=LOC106570014 PE=3 SV=1	26.054
24.6632919311523	0,643596074367717	B5XF08;B5XDE4	tr|B5XF08|B5XF08_SALSA 14-3-3 protein theta OS=Salmo salar OX=8030 GN=143B1 PE=2 SV=1;tr|B5XDE4|B5XDE4_SALSA 14-3-3 protein theta OS=Salmo salar OX=8030 GN=1433B PE=2 SV=1	28.144
24.461124420166	0,658731639990108	A0A1S3KW45;A0A1S3KWN3	tr|A0A1S3KW45|A0A1S3KW45_SALSA ras GTPase-activating-like protein IQGAP1 OS=Salmo salar OX=8030 GN=LOC100380768 PE=4 SV=1;tr|A0A1S3KWN3|A0A1S3KWN3_SALSA ras GTPase-activating-like protein IQGAP1 OS=Salmo salar OX=8030 GN=LOC106562619 PE=4 SV=1	182.08
24.4240436553955	0,326119287509303	B5XAH1	tr|B5XAH1|B5XAH1_SALSA 26S proteasome regulatory subunit RPN11 OS=Salmo salar OX=8030 GN=PSDE PE=2 SV=1	34.594
24.3903331756592	0,456070710561596	A0A1S3KS25	tr|A0A1S3KS25|A0A1S3KS25_SALSA endoplasmin-like OS=Salmo salar OX=8030 GN=LOC106561706 PE=3 SV=1	91.871
24.3157024383545	0,106628367087001	A0A1S3MB10;A0A1S3MAJ2;A0A1S3MAI4;A0A1S3MB54	tr|A0A1S3MB10|A0A1S3MB10_SALSA talin-1 isoform X4 OS=Salmo salar OX=8030 GN=LOC100380665 PE=4 SV=1;tr|A0A1S3MAJ2|A0A1S3MAJ2_SALSA talin-1 isoform X3 OS=Salmo salar OX=8030 GN=LOC100380665 PE=4 SV=1;tr|A0A1S3MAI4|A0A1S3MAI4_SALSA talin-1 isoform X2 OS=Salmo	270.96
24.3021755218506	0,551073078853032	A0A1S3P4U4;A0A1S3LBG1	tr|A0A1S3P4U4|A0A1S3P4U4_SALSA protein transport protein Sec61 subunit alpha isoform B-like OS=Salmo salar OX=8030 GN=LOC106583199 PE=3 SV=1;tr|A0A1S3LBG1|A0A1S3LBG1_SALSA protein transport protein Sec61 subunit alpha isoform B OS=Salmo salar OX=8030 GN=LO	52.261
24.2970142364502	0,00331510251647288	B5X397	tr|B5X397|B5X397_SALSA 78 kDa glucose-regulated protein OS=Salmo salar OX=8030 GN=GRP78 PE=2 SV=1	72.412
24.2541027069092	0,600225070761225	B5X1W1;A0A1S3LER8	tr|B5X1W1|B5X1W1_SALSA Heterochromatin protein 1-binding protein 3 OS=Salmo salar OX=8030 GN=H1B PE=2 SV=1;tr|A0A1S3LER8|A0A1S3LER8_SALSA Heterochromatin protein 1-binding protein 3 OS=Salmo salar OX=8030 GN=LOC106565886 PE=4 SV=1	60.351
24.1701793670654	0,0605161309658821	A0A1S3S2K4	tr|A0A1S3S2K4|A0A1S3S2K4_SALSA pancreatic secretory granule membrane major glycoprotein GP2-like OS=Salmo salar OX=8030 GN=LOC106606788 PE=4 SV=1	64.668
24.0672225952148	0,109983718475724	A0A1S3R6G8;A0A1S3S6M8;A0A1S3R878;A0A1S3S6N3;A0A1S3R6G4	tr|A0A1S3R6G8|A0A1S3R6G8_SALSA importin subunit beta-1-like isoform X3 OS=Salmo salar OX=8030 GN=LOC106600802 PE=3 SV=1;tr|A0A1S3S6M8|A0A1S3S6M8_SALSA importin subunit beta-1 isoform X2 OS=Salmo salar OX=8030 GN=LOC106607509 PE=3 SV=1;tr|A0A1S3R878|A0A1S3R	89.797
24.005054473877	0,158592184625521	A0A1S3RI50;A0A1S3L1Y3;A0A1S3S8N2;A0A1S3MAE0	tr|A0A1S3RI50|A0A1S3RI50_SALSA EH domain-containing protein 1-like OS=Salmo salar OX=8030 GN=LOC106603140 PE=4 SV=1;tr|A0A1S3L1Y3|A0A1S3L1Y3_SALSA EH domain-containing protein 1-like OS=Salmo salar OX=8030 GN=LOC106563475 PE=4 SV=1;tr|A0A1S3S8N2|A0A1S3S8N2	59.49
23.942569732666	0,0164514322603483	B9ENU8;B5XE76;B5DFY0	tr|B9ENU8|B9ENU8_SALSA RNA helicase OS=Salmo salar OX=8030 GN=DDX39 PE=2 SV=1;tr|B5XE76|B5XE76_SALSA RNA helicase OS=Salmo salar OX=8030 GN=DDX39 PE=2 SV=1;tr|B5DFY0|B5DFY0_SALSA RNA helicase OS=Salmo salar OX=8030 GN=ddx39b PE=2 SV=1	48.933
23.9414024353027	0,561791191016747	B5X1H7	tr|B5X1H7|B5X1H7_SALSA Protein disulfide-isomerase OS=Salmo salar OX=8030 GN=PDIA3 PE=2 SV=1	55.012
23.9336166381836	0,978595800095645	B5X8N0	tr|B5X8N0|B5X8N0_SALSA Carboxypeptidase A1 OS=Salmo salar OX=8030 GN=CBPA1 PE=2 SV=1	47.565
23.8814067840576	0,965431222030791	A0A1S3SZ20;A0A1S3SZ15;A0A1S3SZ16;A0A1S3SZ19;A0A1S3SZ18	tr|A0A1S3SZ20|A0A1S3SZ20_SALSA echinoderm microtubule-associated protein-like 2 isoform X5 OS=Salmo salar OX=8030 GN=LOC106612693 PE=3 SV=1;tr|A0A1S3SZ15|A0A1S3SZ15_SALSA echinoderm microtubule-associated protein-like 2 isoform X4 OS=Salmo salar OX=8030 GN	71.179
23.8015403747559	3,22578491510859	A0A1S3MVA4;A0A1S3PL98;A0A1S3NVZ4;C0HBE5;A0A1S3MVD5	tr|A0A1S3MVA4|A0A1S3MVA4_SALSA actin-related protein 3 isoform X2 OS=Salmo salar OX=8030 GN=LOC106575261 PE=3 SV=1;tr|A0A1S3PL98|A0A1S3PL98_SALSA actin-related protein 3-like OS=Salmo salar OX=8030 GN=LOC106586112 PE=3 SV=1;tr|A0A1S3NVZ4|A0A1S3NVZ4_SALSA a	46.321
23.7419605255127	0,132959762395567	A0A1S3LGR3	tr|A0A1S3LGR3|A0A1S3LGR3_SALSA ubiquitin-like modifier-activating enzyme 1 OS=Salmo salar OX=8030 GN=uba1 PE=3 SV=1	116.94
23.7166728973389	0,497440708360737	B5DGF0;A0A1S3N1P8	tr|B5DGF0|B5DGF0_SALSA Adenosine kinase OS=Salmo salar OX=8030 GN=LOC100196663 PE=2 SV=1;tr|A0A1S3N1P8|A0A1S3N1P8_SALSA Adenosine kinase OS=Salmo salar OX=8030 GN=LOC100196663 PE=3 SV=1	42.89
23.6623344421387	0,962822727771751	C0H9U9	tr|C0H9U9|C0H9U9_SALSA Perilipin OS=Salmo salar OX=8030 GN=M6PBP PE=2 SV=1	48.418
23.5976371765137	0,0925477358341616	B5X1Z0	tr|B5X1Z0|B5X1Z0_SALSA WD repeat-containing protein 1 OS=Salmo salar OX=8030 GN=WDR1 PE=2 SV=1	66.189
23.5151519775391	0,18245202132972	A0A1S3PXF3	tr|A0A1S3PXF3|A0A1S3PXF3_SALSA Cysteinyl-tRNA synthetase OS=Salmo salar OX=8030 GN=cars PE=3 SV=1	96.697
23.5100402832031	0,206729954771147	B9EPN0	tr|B9EPN0|B9EPN0_SALSA 6-phosphogluconolactonase OS=Salmo salar OX=8030 GN=6PGL PE=2 SV=1	27.023
23.5001831054688	0,139437959263866	A0A1S3SS35	tr|A0A1S3SS35|A0A1S3SS35_SALSA Alpha-1,4 glucan phosphorylase OS=Salmo salar OX=8030 GN=LOC106611459 PE=3 SV=1	97.843
23.4939765930176	0,238990838495326	A0A1S3RKL5;A0A1S3RLW5;A0A1S3RKI3;A0A1S3RKI8;A0A1S3RM45;A0A1S3RKL0;A0A1S3RKH9;A0A1S3RKI5;A0A1S3RM38;A0A1S3RKK5;A0A1S3LR80;A0A1S3LRC1	tr|A0A1S3RKL5|A0A1S3RKL5_SALSA Clathrin heavy chain OS=Salmo salar OX=8030 GN=LOC106603518 PE=3 SV=1;tr|A0A1S3RLW5|A0A1S3RLW5_SALSA Clathrin heavy chain OS=Salmo salar OX=8030 GN=LOC106603518 PE=3 SV=1;tr|A0A1S3RKI3|A0A1S3RKI3_SALSA Clathrin heavy chain OS	191.44
23.3745784759521	0,377514379733899	A0A1S3LIA9;A0A1S3LIB5	tr|A0A1S3LIA9|A0A1S3LIA9_SALSA Propionate--CoA ligase OS=Salmo salar OX=8030 GN=LOC106566799 PE=3 SV=1;tr|A0A1S3LIB5|A0A1S3LIB5_SALSA Propionate--CoA ligase OS=Salmo salar OX=8030 GN=LOC106566799 PE=3 SV=1	76.853
23.3539352416992	0,609568858488696	B5DGD5;A0A1S3MX88	tr|B5DGD5|B5DGD5_SALSA Arp2/3 complex 34 kDa subunit OS=Salmo salar OX=8030 GN=arpc2 PE=2 SV=1;tr|A0A1S3MX88|A0A1S3MX88_SALSA Arp2/3 complex 34 kDa subunit OS=Salmo salar OX=8030 GN=LOC106575630 PE=3 SV=1	34.481
23.2907180786133	0,535026256338389	A0A1S3QPS8;A0A1S3QMI8	tr|A0A1S3QPS8|A0A1S3QPS8_SALSA phosphoglucomutase-2 OS=Salmo salar OX=8030 GN=pgm2 PE=3 SV=1;tr|A0A1S3QMI8|A0A1S3QMI8_SALSA phosphoglucomutase-2-like OS=Salmo salar OX=8030 GN=LOC106594108 PE=4 SV=1	67.6
23.248722076416	0,996069620674694	A0A1S3L010;A0A1S3L036;A0A1S3LHK0;A0A1S3L0G0;A0A1S3L171;A0A1S3LHJ5;A0A1S3LIQ4;A0A1S3LHU2	tr|A0A1S3L010|A0A1S3L010_SALSA tight junction protein ZO-2-like isoform X3 OS=Salmo salar OX=8030 GN=LOC106563322 PE=4 SV=1;tr|A0A1S3L036|A0A1S3L036_SALSA tight junction protein ZO-2-like isoform X4 OS=Salmo salar OX=8030 GN=LOC106563322 PE=4 SV=1;tr|A0A1S	132.86
23.0640487670898	0,296685490834495	A0A1S3KK24	tr|A0A1S3KK24|A0A1S3KK24_SALSA histidine-rich glycoprotein-like OS=Salmo salar OX=8030 GN=LOC106560589 PE=4 SV=1	56.537
22.9679718017578	0,233559627008818	B5X2K6;A0A1S3PYE8	tr|B5X2K6|B5X2K6_SALSA Interleukin enhancer-binding factor 2 homolog OS=Salmo salar OX=8030 GN=ILF2 PE=2 SV=1;tr|A0A1S3PYE8|A0A1S3PYE8_SALSA interleukin enhancer-binding factor 2 homolog OS=Salmo salar OX=8030 GN=LOC106588321 PE=4 SV=1	42.744
22.9247589111328	0,287629446514646	A0A1S3QS03;A0A1S3R2H5	tr|A0A1S3QS03|A0A1S3QS03_SALSA Methylthioribose-1-phosphate isomerase OS=Salmo salar OX=8030 GN=LOC106595636 PE=3 SV=1;tr|A0A1S3R2H5|A0A1S3R2H5_SALSA methylthioribose-1-phosphate isomerase-like OS=Salmo salar OX=8030 GN=LOC106599776 PE=3 SV=1	37.852
22.7653026580811	0,391473415960707	B5XC10	tr|B5XC10|B5XC10_SALSA GST class-pi OS=Salmo salar OX=8030 GN=GSTP1 PE=2 SV=1	23.634
22.6497421264648	0,529469108810038	B5X8M6	tr|B5X8M6|B5X8M6_SALSA Transgelin OS=Salmo salar OX=8030 GN=TAGL PE=2 SV=1	22.486
22.3920745849609	0,248264493866875	A0A1S3SGZ7;A0A1S3SGZ5;A0A1S3MZV7;A0A1S3N019	tr|A0A1S3SGZ7|A0A1S3SGZ7_SALSA serine/threonine-protein phosphatase 6 regulatory subunit 2-like isoform X2 OS=Salmo salar OX=8030 GN=LOC106609365 PE=3 SV=1;tr|A0A1S3SGZ5|A0A1S3SGZ5_SALSA serine/threonine-protein phosphatase 6 regulatory subunit 2-like isof	99.124
22.2547988891602	0,300661455935618	C0HA19;A0A1S3KKQ9;A0A1S3KKC1	tr|C0HA19|C0HA19_SALSA Vigilin OS=Salmo salar OX=8030 GN=VIGLN PE=2 SV=1;tr|A0A1S3KKQ9|A0A1S3KKQ9_SALSA vigilin isoform X2 OS=Salmo salar OX=8030 GN=hdlbp PE=4 SV=1;tr|A0A1S3KKC1|A0A1S3KKC1_SALSA vigilin isoform X1 OS=Salmo salar OX=8030 GN=hdlbp PE=4 SV=1	141.94
22.1731796264648	0,649823482088845	A0A1S3PUZ7;A0A1S3KWI8	tr|A0A1S3PUZ7|A0A1S3PUZ7_SALSA importin-7 OS=Salmo salar OX=8030 GN=LOC106587545 PE=4 SV=1;tr|A0A1S3KWI8|A0A1S3KWI8_SALSA importin-7-like OS=Salmo salar OX=8030 GN=LOC106562356 PE=4 SV=1	119.22
22.1049976348877	0,589972259805071	B5X304	tr|B5X304|B5X304_SALSA Probable aminopeptidase NPEPL1 OS=Salmo salar OX=8030 GN=PEPL1 PE=2 SV=1	55.463
22.0318450927734	0,364128282713686	A0A1S3PC57;A0A1S3PBZ3;A0A1S3PC56;A0A1S3T5P0;A0A1S3PCE1;A0A1S3PBX6;A0A1S3T5P4;A0A1S3PC52;A0A1S3PC53;A0A1S3T5P5;A0A1S3T5P1;A0A1S3T5P3;A0A1S3T5N9	tr|A0A1S3PC57|A0A1S3PC57_SALSA AP-3 complex subunit delta OS=Salmo salar OX=8030 GN=LOC106584401 PE=3 SV=1;tr|A0A1S3PBZ3|A0A1S3PBZ3_SALSA AP-3 complex subunit delta OS=Salmo salar OX=8030 GN=LOC106584401 PE=3 SV=1;tr|A0A1S3PC56|A0A1S3PC56_SALSA AP-3 comple	137.86
21.6818428039551	0,324811262957573	A0A1S3NZF5;A0A1S3PN12;A0A1S3NZD9;A0A1S3PMY8;A0A1S3PN48;A0A1S3NZP5;A0A1S3NZP1	tr|A0A1S3NZF5|A0A1S3NZF5_SALSA splicing factor 3B subunit 1 isoform X4 OS=Salmo salar OX=8030 GN=LOC100380860 PE=3 SV=1;tr|A0A1S3PN12|A0A1S3PN12_SALSA splicing factor 3B subunit 1 isoform X3 OS=Salmo salar OX=8030 GN=LOC106586372 PE=3 SV=1;tr|A0A1S3NZD9|A0	112.32
21.0756549835205	0,133580558845216	A0A1S3NL72;A0A1S3PJ46	tr|A0A1S3NL72|A0A1S3NL72_SALSA hibernation-specific plasma protein HP-55-like OS=Salmo salar OX=8030 GN=LOC106580072 PE=3 SV=1;tr|A0A1S3PJ46|A0A1S3PJ46_SALSA alpha-1-antitrypsin-like OS=Salmo salar OX=8030 GN=LOC106585699 PE=3 SV=1	48.96
